# Sorghum Metabolic Atlas: Large-Scale Subcellular Localization Resource for Sorghum Metabolic Enzymes

**DOI:** 10.1101/2025.08.24.672047

**Authors:** Purva Karia, William P Dwyer, Ava Kloss-Schmidt, Charles Hawkins, Bo Xue, Daniel Ginzburg, Maxine L Gutierrez, Ritesh Mewalal, Ian Blaby, David W Ehrhardt, Seung Y Rhee

## Abstract

Plant metabolism drives traits essential for productivity and resilience, yet understanding metabolic networks requires subcellular, cellular, and tissue-level spatial context that remains limited, particularly in crop species. Experimentally-derived subcellular localization data for enzymes are sparse, constraining analyses of metabolic organization in the cell. We developed a high-throughput protoplast transformation and fluorescent protein (FP) tagging system optimized for *Sorghum bicolor*, a climate-resilient C_4_ crop. Using this platform, we experimentally determined the subcellular localization of 234 metabolic enzymes spanning 184 pathways. The sorghum enzymes we characterized localize to 12 subcellular compartments. Comparison with computational predictions highlights variable accuracy across compartments, and cross-species comparison with *Arabidopsis thaliana* shows partial agreement with available experimental data. All data are accessible through the Sorghum Metabolic Atlas (www.sorghummetabolicatlas.org) web platform, enabling search, visualization, and download. This study presents a large-scale experimental dataset of enzyme localization in sorghum, providing a resource for studies of plant metabolic organization and comparative analyses.
