## Supplementary material for "Sorghum Metabolic Atlas: Large-Scale Subcellular Localization Resource for Sorghum Metabolic Enzymes": Table S1

Table S1: Construct design, fluorescent tag positioning, subcellular localization, and computational predictions for sorghum metabolic enzymes.
		Tag position		Localization
Genes	Protein ID	CFP_clone	NFP_clone	C-FP localization	N-FP localization	Prediction
Sobic.003G155300	Sobic.003G155300.1.P	TRUE	FALSE	Chloroplast		cTP
Sobic.002G353300	Sobic.002G353300.1.P	TRUE	FALSE	Chloroplast		cTP
Sobic.007G225700	Sobic.007G225700.1.P	TRUE	FALSE	Chloroplast		cTP
Sobic.002G379600	Sobic.002G379600.1.P	TRUE	FALSE	Chloroplast, Cytosol		cTP
Sobic.005G042000	Sobic.005G042000.1.P	TRUE	FALSE	Chloroplast, Cytosol		cTP
Sobic.002G051100	Sobic.002G051100.1.P	TRUE	TRUE	Chloroplast	Cytosolic puncta, Cytosol	cTP
Sobic.003G410500	Sobic.003G410500.1.P	TRUE	FALSE	Chloroplast, Cytosol		cTP
Sobic.003G359100	Sobic.003G359100.1.P	TRUE	FALSE	Chloroplast, Cytosol, Cytosolic puncta, Chloroplastic puncta		cTP
Sobic.003G096000	Sobic.003G096000.2.P	TRUE	FALSE	Chloroplast, Chloroplastic puncta, Cytosol		cTP
Sobic.001G433700	Sobic.001G433700.1.P	TRUE	FALSE	Chloroplast, Chloroplastic puncta, Cytosol		cTP
Sobic.003G036200	Sobic.003G036200.1.P	TRUE	FALSE	Chloroplast, Cytosol		cTP
Sobic.010G023800	Sobic.010G023800.1.P	TRUE	FALSE	Chloroplast, Cytosol		cTP
Sobic.006G275800	Sobic.006G275800.1.P	TRUE	TRUE	Chloroplast, Cytosol	Cytosol	cTP
Sobic.004G236300	Sobic.004G236300.1.P	TRUE	FALSE	Chloroplast		noTP
Sobic.010G147500	Sobic.010G147500.1.P	TRUE	TRUE	Chloroplast, Cytosol	Cytosol	cTP
Sobic.007G166300	Sobic.007G166300.1.P	TRUE	FALSE	Chloroplast, Cytosol		cTP
Sobic.001G519800	Sobic.001G519800.1.P	TRUE	FALSE	Chloroplast, Chloroplastic puncta, Cytosol		cTP
Sobic.006G011200	Sobic.006G011200.1.P	TRUE	TRUE	Chloroplast, Cytosolic puncta, Cytosol	Cytosol	cTP
Sobic.002G324400	Sobic.002G324400.1.P	TRUE	FALSE	Chloroplast		cTP
Sobic.001G523800	Sobic.001G523800.1.P	TRUE	FALSE	Chloroplast, Cytosol		cTP
Sobic.002G279700	Sobic.002G279700.1.P	TRUE	FALSE	Chloroplast		cTP
Sobic.002G223500	Sobic.002G223500.1.P	TRUE	FALSE	Chloroplast		cTP
Sobic.004G246200	Sobic.004G246200.1.P	TRUE	FALSE	Chloroplast, Chloroplastic puncta		cTP
Sobic.009G143100	Sobic.009G143100.1.P	TRUE	FALSE	Chloroplast, Cytosol		cTP
Sobic.006G073500	Sobic.006G073500.1.P	TRUE	FALSE	Chloroplast, Cytosol		cTP
Sobic.004G074000	Sobic.004G074000.1.P	FALSE	TRUE		Cytosol, Chloroplast, Cytosolic puncta	cTP
Sobic.006G249400	Sobic.006G249400.1.P	TRUE	FALSE	Chloroplast, Chloroplastic puncta		cTP
Sobic.002G189400	Sobic.002G189400.5.P	TRUE	TRUE	Cytosol	Chloroplast, Cytosolic puncta, Cytosol	noTP
Sobic.009G064400	Sobic.009G064400.1.P	TRUE	TRUE	ER, Cytosol	Chloroplast	noTP
Sobic.005G206601	Sobic.005G206601.1.P	TRUE	TRUE	Cytosolic puncta, Cytosol	Chloroplast, Cytosol	noTP
Sobic.009G012300	Sobic.009G012300.1.P	TRUE	FALSE	Chloroplast		cTP
Sobic.009G132900	Sobic.009G132900.1.P	TRUE	FALSE	Chloroplast		cTP
Sobic.009G030800	Sobic.009G030800.1.P	TRUE	FALSE	Chloroplast, Cytosolic puncta, Cytosol		cTP
Sobic.009G004100	Sobic.009G004100.1.P	TRUE	FALSE	Chloroplast		cTP
Sobic.009G052200	Sobic.009G052200.1.P	TRUE	FALSE	Chloroplast, Cytosol		cTP
Sobic.010G023700	Sobic.010G023700.1.P	TRUE	TRUE	Chloroplast, Cytosol	Cytosol	cTP
Sobic.008G133600	Sobic.008G133600.1.P	TRUE	FALSE	Chloroplast		cTP
Sobic.002G317600	Sobic.002G317600.1.P	TRUE	FALSE	Chloroplast, Cytosol		cTP
Sobic.008G116000	Sobic.008G116000.4.P	TRUE	TRUE	Cytosol	Cytosol	cTP
Sobic.002G272500	Sobic.002G272500.1.P	TRUE	FALSE	Chloroplast		cTP
Sobic.001G485800	Sobic.001G485800.1.P	TRUE	FALSE	Chloroplast, Cytosol		cTP
Sobic.004G326900	Sobic.004G326900.3.P	TRUE	FALSE	Golgi		noTP
Sobic.001G195100	Sobic.001G195100.1.P	TRUE	FALSE	ER		noTP
Sobic.009G181800	Sobic.009G181800.1.P	FALSE	TRUE		ER, Cytosol	SP
Sobic.003G327800	Sobic.003G327800.1.P	TRUE	FALSE	ER		SP
Sobic.001G024200	Sobic.001G024200.1.P	TRUE	FALSE	Golgi, Cytosol		SP
Sobic.002G165140	Sobic.002G165140.1.P	FALSE	TRUE		ER, Cytosol	noTP
Sobic.010G179700	Sobic.010G179700.1.P	FALSE	TRUE		ER, Cytosol, Rings	mTP
Sobic.003G055300	Sobic.003G055300.1.P	TRUE	FALSE	ER, Cytosolic puncta		cTP
Sobic.005G126800	Sobic.005G126800.1.P	TRUE	TRUE	ER, Cytosol, Rings	ER, Cytosol, Rings	SP
Sobic.004G269700	Sobic.004G269700.1.P	FALSE	TRUE		ER, Rings	cTP
Sobic.001G069700	Sobic.001G069700.1.P	TRUE	FALSE	ER		noTP
Sobic.010G092200	Sobic.010G092200.1.P	TRUE	FALSE	ER, Rings		noTP
Sobic.002G391200	Sobic.002G391200.1.P	TRUE	FALSE	ER, Cytosol		SP
Sobic.002G339732	Sobic.002G339732.1.P	TRUE	TRUE	Rings	ER, Rings	noTP
Sobic.002G383900	Sobic.002G383900.1.P	TRUE	FALSE	ER, Golgi		noTP
Sobic.004G237600	Sobic.004G237600.1.P	TRUE	FALSE	ER, Golgi		noTP
Sobic.003G357100	Sobic.003G357100.1.P	TRUE	FALSE	Golgi		noTP
Sobic.002G141100	Sobic.002G141100.1.P	FALSE	TRUE		ER, Cytosol	SP
Sobic.005G197100	Sobic.005G197100.1.P	FALSE	TRUE		ER, Rings	noTP
Sobic.004G344100	Sobic.004G344100.1.P	FALSE	TRUE		ER	SP
Sobic.009G188900	Sobic.009G188900.1.P	FALSE	TRUE		ER, Cytosol	noTP
Sobic.001G436100	Sobic.001G436100.1.P	TRUE	FALSE	ER, Rings		noTP
Sobic.002G256100	Sobic.002G256100.1.P	TRUE	FALSE	ER		noTP
Sobic.001G196300	Sobic.001G196300.1.P	FALSE	TRUE		ER	noTP
Sobic.010G212600	Sobic.010G212600.1.P	TRUE	FALSE	ER, Cytosolic puncta		noTP
Sobic.002G207900	Sobic.002G207900.1.P	TRUE	FALSE	ER		noTP
Sobic.004G064000	Sobic.004G064000.1.P	TRUE	FALSE	ER		noTP
Sobic.004G342000	Sobic.004G342000.1.P	TRUE	FALSE	ER		noTP
Sobic.002G090900	Sobic.002G090900.1.P	FALSE	TRUE		ER, Cytosolic puncta	SP
Sobic.004G260400	Sobic.004G260400.1.P	TRUE	FALSE	ER, Rings		noTP
Sobic.001G111700	Sobic.001G111700.1.P	TRUE	FALSE	Lipid droplets		noTP
Sobic.002G140700	Sobic.002G140700.1.P	TRUE	FALSE	Lipid droplets, Cytosol		SP
Sobic.010G093300	Sobic.010G093300.1.P	TRUE	FALSE	Lipid droplets		SP
Sobic.002G280500	Sobic.002G280500.1.P	TRUE	TRUE	Lipid droplets	ER, Cytosol	SP
Sobic.010G037600	Sobic.010G037600.1.P	TRUE	FALSE	Lipid droplets		SP
Sobic.001G135600	Sobic.001G135600.1.P	FALSE	TRUE		ER, Rings, Cytosol	SP
Sobic.008G077800	Sobic.008G077800.1.P	TRUE	FALSE	Lipid droplets		SP
Sobic.009G048100	Sobic.009G048100.1.P	FALSE	TRUE		Rings	noTP
Sobic.003G176000	Sobic.003G176000.1.P	FALSE	TRUE		Rings	noTP
Sobic.002G192700	Sobic.002G192700.1.P	TRUE	FALSE	Lipid droplets		noTP
Sobic.010G015200	Sobic.010G015200.1.P	FALSE	TRUE		Mitochondria	SP
Sobic.003G129900	Sobic.003G129900.1.P	FALSE	TRUE		Mitochondria	mTP
Sobic.004G297500	Sobic.004G297500.1.P	FALSE	TRUE		Mitochondria, Cytosol	mTP
Sobic.006G058900	Sobic.006G058900.1.P	FALSE	TRUE		Mitochondria	mTP
Sobic.007G130600	Sobic.007G130600.1.P	FALSE	TRUE		Mitochondria, Cytosol	mTP
Sobic.009G027000	Sobic.009G027000.1.P	FALSE	TRUE		Mitochondria, Cytosol	mTP
Sobic.002G390200	Sobic.002G390200.2.P	TRUE	FALSE	Mitochondria		noTP
Sobic.001G025800	Sobic.001G025800.1.P	TRUE	FALSE	Mitochondria		cTP
Sobic.004G297400	Sobic.004G297400.1.P	FALSE	TRUE		Mitochondria, Cytosol	mTP
Sobic.006G258700	Sobic.006G258700.1.P	TRUE	TRUE	Mitochondria	Mitochondria, Cytosol	cTP
Sobic.001G378800	Sobic.001G378800.2.P	FALSE	TRUE		Mitochondria, Cytosol	mTP
Sobic.004G202100	Sobic.004G202100.1.P	FALSE	TRUE		Plasma membrane	mTP
Sobic.001G219300	Sobic.001G219300.1.P	FALSE	TRUE		Nucleus, Cytosol	noTP
Sobic.005G106900	Sobic.005G106900.1.P	FALSE	TRUE		Peroxisomes	cTP
Sobic.002G324000	Sobic.002G324000.1.P	FALSE	TRUE		Peroxisomes	noTP
Sobic.004G132600	Sobic.004G132600.1.P	TRUE	FALSE	Cytosolic puncta, Cytosol		noTP
Sobic.006G041266	Sobic.006G041266.1.P	FALSE	TRUE		Cytosolic puncta, Cytosol	noTP
Sobic.002G065200	Sobic.002G065200.1.P	TRUE	TRUE	Cytosolic puncta	Cytosolic puncta, Cytosol	noTP
Sobic.004G078000	Sobic.004G078000.1.P	FALSE	TRUE		Cytosolic puncta, Cytosol	mTP
Sobic.007G074500	Sobic.007G074500.1.P	FALSE	TRUE		Cytosolic puncta, Cytosol	mTP
Sobic.004G058600	Sobic.004G058600.1.P	FALSE	TRUE		Rings, Cytosolic puncta	mTP
Sobic.003G337400	Sobic.003G337400.1.P	FALSE	TRUE		Cytosolic puncta, Cytosol	SP
Sobic.001G215300	Sobic.001G215300.1.P	TRUE	FALSE	Cytosolic puncta, Cytosol		noTP
Sobic.004G282700	Sobic.004G282700.1.P	FALSE	TRUE		Cytosolic puncta, Cytosol	noTP
Sobic.006G097800	Sobic.006G097800.2.P	FALSE	TRUE		Cytosolic puncta, Cytosol	noTP
Sobic.001G500100	Sobic.001G500100.1.P	TRUE	FALSE	Cytosolic puncta, Cytosol		SP
Sobic.010G055600	Sobic.010G055600.1.P	TRUE	FALSE	Cytosolic puncta, Cytosol		noTP
Sobic.006G237100	Sobic.006G237100.1.P	FALSE	TRUE		Cytosolic puncta, Cytosol	mTP
Sobic.005G014700	Sobic.005G014700.1.P	TRUE	TRUE	Cytosolic puncta	Cytosolic puncta, Cytosol	noTP
Sobic.003G306100	Sobic.003G306100.1.P	TRUE	FALSE	Cytosolic puncta, Cytosol		cTP
Sobic.004G023900	Sobic.004G023900.1.P	FALSE	TRUE		Cytosolic puncta	cTP
Sobic.002G133100	Sobic.002G133100.1.P	TRUE	FALSE	Cytosolic puncta		noTP
Sobic.007G043200	Sobic.007G043200.1.P	FALSE	TRUE		Cytosolic puncta, Cytosol	cTP
Sobic.003G360700	Sobic.003G360700.1.P	FALSE	TRUE		Rings	noTP
Sobic.001G250200	Sobic.001G250200.1.P	FALSE	TRUE		Rings	noTP
Sobic.006G066400	Sobic.006G066400.1.P	FALSE	TRUE		Cytosol, Rings	noTP
Sobic.003G234200	Sobic.003G234200.6.P	TRUE	FALSE	Cytosol		noTP
Sobic.009G015800	Sobic.009G015800.1.P	TRUE	FALSE	Cytosol		noTP
Sobic.004G341900	Sobic.004G341900.1.P	FALSE	TRUE		Cytosol	SP
Sobic.006G278500	Sobic.006G278500.1.P	FALSE	TRUE		Cytosol	noTP
Sobic.002G325300	Sobic.002G325300.2.P	FALSE	TRUE		Cytosol	noTP
Sobic.002G339500	Sobic.002G339500.1.P	TRUE	TRUE	Cytosol	Cytosol	noTP
Sobic.010G231600	Sobic.010G231600.1.P	FALSE	TRUE		Cytosol	noTP
Sobic.002G218500	Sobic.002G218500.1.P	TRUE	FALSE	Cytosol		noTP
Sobic.003G152900	Sobic.003G152900.1.P	TRUE	TRUE	Cytosol	Cytosol	mTP
Sobic.006G148800	Sobic.006G148800.1.P	FALSE	TRUE		Cytosol	noTP
Sobic.007G142200	Sobic.007G142200.1.P	TRUE	FALSE	Cytosol		noTP
Sobic.004G225200	Sobic.004G225200.1.P	FALSE	TRUE		Cytosol	noTP
Sobic.006G034300	Sobic.006G034300.1.P	FALSE	TRUE		Cytosol	cTP
Sobic.009G239301	Sobic.009G239301.1.P	FALSE	TRUE		Cytosol	noTP
Sobic.001G491000	Sobic.001G491000.1.P	TRUE	TRUE	Chloroplast	Cytosol	cTP
Sobic.006G126300	Sobic.006G126300.1.P	FALSE	TRUE		Cytosol	noTP
Sobic.001G111000	Sobic.001G111000.1.P	FALSE	TRUE		Cytosol	noTP
Sobic.008G132700	Sobic.008G132700.1.P	FALSE	TRUE		Cytosol	noTP
Sobic.008G161700	Sobic.008G161700.1.P	FALSE	TRUE		Cytosol	noTP
Sobic.001G096300	Sobic.001G096300.1.P	FALSE	TRUE		Cytosol	noTP
Sobic.006G188200	Sobic.006G188200.1.P	FALSE	TRUE		ER, Cytosol	cTP
Sobic.006G029700	Sobic.006G029700.1.P	FALSE	TRUE		Cytosol	mTP
Sobic.004G247000	Sobic.004G247000.1.P	FALSE	TRUE		Cytosol	noTP
Sobic.010G214900	Sobic.010G214900.1.P	FALSE	TRUE		Cytosol	noTP
Sobic.002G309400	Sobic.002G309400.1.P	FALSE	TRUE		Cytosol	mTP
Sobic.001G365200	Sobic.001G365200.1.P	FALSE	TRUE		Cytosol	noTP
Sobic.003G367500	Sobic.003G367500.1.P	TRUE	FALSE	Cytosol		noTP
Sobic.003G443400	Sobic.003G443400.1.P	FALSE	TRUE		Cytosol	noTP
Sobic.006G135600	Sobic.006G135600.4.P	FALSE	TRUE		Cytosol	noTP
Sobic.004G053700	Sobic.004G053700.1.P	FALSE	TRUE		Cytosol	noTP
Sobic.010G001600	Sobic.010G001600.1.P	FALSE	TRUE		Cytosol	noTP
Sobic.004G126000	Sobic.004G126000.1.P	TRUE	FALSE	Cytosol		mTP
Sobic.010G060300	Sobic.010G060300.1.P	TRUE	FALSE	Cytosol		noTP
Sobic.001G243100	Sobic.001G243100.1.P	TRUE	FALSE	Cytosol		noTP
Sobic.001G496300	Sobic.001G496300.2.P	TRUE	FALSE	Cytosol		noTP
Sobic.007G141200	Sobic.007G141200.1.P	FALSE	TRUE		Cytosol	noTP
Sobic.004G183600	Sobic.004G183600.1.P	FALSE	TRUE		Cytosol	noTP
Sobic.007G089900	Sobic.007G089900.1.P	FALSE	TRUE		Cytosol	noTP
Sobic.004G220400	Sobic.004G220400.1.P	TRUE	FALSE	Cytosol		noTP
Sobic.003G352300	Sobic.003G352300.1.P	FALSE	TRUE		Cytosol	noTP
Sobic.002G005600	Sobic.002G005600.1.P	FALSE	TRUE		Cytosol	noTP
Sobic.003G393900	Sobic.003G393900.1.P	FALSE	TRUE		Cytosol	noTP
Sobic.004G113100	Sobic.004G113100.1.P	FALSE	TRUE		Cytosol	noTP
Sobic.005G031000	Sobic.005G031000.1.P	FALSE	TRUE		Cytosol	mTP
Sobic.001G282300	Sobic.001G282300.1.P	FALSE	TRUE		Cytosol	noTP
Sobic.009G034600	Sobic.009G034600.1.P	FALSE	TRUE		Cytosol	noTP
Sobic.005G103500	Sobic.005G103500.1.P	FALSE	TRUE		Cytosol	noTP
Sobic.005G107900	Sobic.005G107900.1.P	TRUE	FALSE	Cytosol		noTP
Sobic.010G077400	Sobic.010G077400.3.P	TRUE	FALSE	Cytosolic puncta, Cytosol		noTP
Sobic.006G243200	Sobic.006G243200.1.P	FALSE	TRUE		Cytosolic puncta, Cytosol	noTP
Sobic.005G113300	Sobic.005G113300.1.P	FALSE	TRUE		Cytosol	noTP
Sobic.006G105900	Sobic.006G105900.1.P	FALSE	TRUE		Cytosol	cTP
Sobic.002G113800	Sobic.002G113800.1.P	FALSE	TRUE		Cytosol, Nucleus	noTP
Sobic.001G458800	Sobic.001G458800.1.P	FALSE	TRUE		Cytosol, Nucleus	mTP
Sobic.008G039900	Sobic.008G039900.1.P	FALSE	TRUE		Cytosol, Nucleus	noTP
Sobic.002G356400	Sobic.002G356400.1.P	FALSE	TRUE		Cytosol, Nucleus, Cytosolic puncta	mTP
Sobic.008G080400	Sobic.008G080400.1.P	FALSE	TRUE		Cytosol, Nucleus, Cytosolic puncta	noTP
Sobic.002G065500	Sobic.002G065500.2.P	FALSE	TRUE		Cytosol	noTP
Sobic.007G068300	Sobic.007G068300.1.P	FALSE	TRUE		Cytosolic puncta, Cytosol	cTP
Sobic.001G017700	Sobic.001G017700.1.P	FALSE	TRUE		Cytosol	noTP
Sobic.005G092500	Sobic.005G092500.3.P	FALSE	TRUE		Cytosol	noTP
Sobic.006G109100	Sobic.006G109100.1.P	FALSE	TRUE		Cytosol	cTP
Sobic.001G148900	Sobic.001G148900.2.P	TRUE	FALSE	Cytosol		noTP
Sobic.004G055200	Sobic.004G055200.1.P	FALSE	TRUE		Cytosol, Nucleus	noTP
Sobic.008G012400	Sobic.008G012400.1.P	FALSE	TRUE		Cytosol	cTP
Sobic.004G205100	Sobic.004G205100.1.P	FALSE	TRUE		Cytosolic puncta, Cytosol	noTP
Sobic.005G026100	Sobic.005G026100.1.P	FALSE	TRUE		Cytosol	noTP
Sobic.007G032000	Sobic.007G032000.1.P	TRUE	FALSE	Cytosol, Cytosolic puncta	Cytosol	cTP
Sobic.003G241500	Sobic.003G241500.3.P	FALSE	TRUE		Cytosol	noTP
Sobic.004G272100	Sobic.004G272100.1.P	FALSE	TRUE		Cytosol	cTP
Sobic.010G026925	Sobic.010G026925.1.P	TRUE	FALSE	Cytosol		noTP
Sobic.004G349000	Sobic.004G349000.1.P	FALSE	TRUE		Cytosol	noTP
Sobic.010G009300	Sobic.010G009300.1.P	FALSE	TRUE		Cytosol, Nucleus	mTP
Sobic.004G055700	Sobic.004G055700.1.P	FALSE	TRUE		Cytosol	mTP
Sobic.010G160700	Sobic.010G160700.1.P	TRUE	FALSE	Cytosol		noTP
Sobic.007G165800	Sobic.007G165800.1.P	FALSE	TRUE		Cytosol	noTP
Sobic.003G336000	Sobic.003G336000.1.P	FALSE	TRUE		Cytosol	noTP
Sobic.007G068100	Sobic.007G068100.1.P	FALSE	TRUE		Cytosol	mTP
Sobic.008G179900	Sobic.008G179900.1.P	FALSE	TRUE		Cytosol	noTP
Sobic.007G009100	Sobic.007G009100.1.P	FALSE	TRUE		Cytosol	mTP
Sobic.004G335500	Sobic.004G335500.1.P	FALSE	TRUE		Cytosol	SP
Sobic.005G136300	Sobic.005G136300.1.P	FALSE	TRUE		Cytosolic puncta, Cytosol	noTP
Sobic.006G000100	Sobic.006G000100.1.P	FALSE	TRUE		Cytosol	noTP
Sobic.004G155800	Sobic.004G155800.2.P	FALSE	TRUE		Cytosol	cTP
Sobic.003G239900	Sobic.003G239900.1.P	FALSE	TRUE		Cytosol	cTP
Sobic.010G020800	Sobic.010G020800.1.P	FALSE	TRUE		Cytosol	noTP
Sobic.006G259700	Sobic.006G259700.1.P	FALSE	TRUE		Cytosol	noTP
Sobic.005G100800	Sobic.005G100800.1.P	TRUE	TRUE	Cytosol	Cytosol	noTP
Sobic.005G110541	Sobic.005G110541.1.P	FALSE	TRUE		Cytosol	noTP
Sobic.001G243200	Sobic.001G243200.1.P	FALSE	TRUE		Cytosol	noTP
Sobic.006G004500	Sobic.006G004500.1.P	FALSE	TRUE		Cytosolic puncta, Cytosol	noTP
Sobic.002G101300	Sobic.002G101300.1.P	FALSE	TRUE		Cytosol, Nucleus	mTP
Sobic.001G059100	Sobic.001G059100.1.P	FALSE	TRUE		Cytosolic puncta, Cytosol	noTP
Sobic.001G501600	Sobic.001G501600.1.P	FALSE	TRUE		Cytosol	noTP
Sobic.006G232400	Sobic.006G232400.1.P	FALSE	TRUE		Cytosolic puncta, Cytosol	cTP
Sobic.006G173600	Sobic.006G173600.2.P	FALSE	TRUE		Cytosol	noTP
Sobic.004G182800	Sobic.004G182800.1.P	FALSE	TRUE		Cytosol	noTP
Sobic.007G140700	Sobic.007G140700.1.P	FALSE	TRUE		Cytosol	noTP
Sobic.004G218100	Sobic.004G218100.4.P	FALSE	TRUE		Cytosol	noTP
Sobic.004G288500	Sobic.004G288500.1.P	FALSE	TRUE		Cytosolic puncta, Cytosol	noTP
Sobic.001G418100	Sobic.001G418100.1.P	TRUE	FALSE	Cytosolic puncta, Cytosol		noTP
Sobic.004G037600	Sobic.004G037600.1.P	TRUE	FALSE	Cytosol		noTP
Sobic.006G251800	Sobic.006G251800.1.P	TRUE	FALSE	Cytosol		noTP
Sobic.007G187100	Sobic.007G187100.1.P	FALSE	TRUE		Cytosol	noTP
Sobic.005G136600	Sobic.005G136600.1.P	FALSE	TRUE		Cytosolic puncta, Cytosol, Chloroplast	noTP
Sobic.007G023400.3	Sobic.007G023400.3.P	TRUE	FALSE	Cytosol		mTP
Sobic.010G052200	Sobic.010G052200.1.P	TRUE	FALSE	Cytosol		noTP
Sobic.003G108800	Sobic.003G108800.1.P	TRUE	FALSE	Cytosol		cTP
Sobic.004G071000	Sobic.004G071000.1.P	FALSE	TRUE		Cytosol	noTP
Sobic.010G105800	Sobic.010G105800.1.P	TRUE	FALSE	Cytosolic puncta, Cytosol		noTP
Sobic.003G360000	Sobic.003G360000.1.P	FALSE	TRUE		Cytosolic puncta, Cytosol	noTP
Sobic.009G157100	Sobic.009G157100.1.P	FALSE	TRUE		Cytosol	noTP
Sobic.001G365600	Sobic.001G365600.1.P	FALSE	TRUE		Cytosol	noTP
Sobic.007G172300	Sobic.007G172300.1.P	FALSE	TRUE		Cytosol	noTP
Sobic.009G251600	Sobic.009G251600.1.P	FALSE	TRUE		Cytosol, Nucleus, Cytosolic puncta	mTP
Sobic.003G218400	Sobic.003G218400.1.P	FALSE	TRUE		Cytosol, Nucleus	mTP
Sobic.003G072300	Sobic.003G072300.2.P	TRUE	FALSE	Cytosol		noTP
