## Supplementary material for "Sorghum Metabolic Atlas: Large-Scale Subcellular Localization Resource for Sorghum Metabolic Enzymes": Table S2

Table S2: Tissue-specific expression profiles of genes in floral, embryonic, root, shoot, and meristematic tissues (Olson et al., 2014)
Genes	floral meristem	flower	plant embryo	root	shoot	vegetative meristem
Sobic.003G155300	21.0	10.0	52.0	12.0	22.0	19.0
Sobic.002G353300	22.0	20.0	14.0	29.0	75.0	17.0
Sobic.007G225700	185.0	98.0	200.0	79.0	103.0	130.0
Sobic.002G379600	216.0	306.0	375.0	440.0	214.0	220.0
Sobic.005G042000	31.0	1341.0	4.0	5.0	5553.0	35.0
Sobic.002G051100	20.0	61.0	33.0	73.0	268.0	23.0
Sobic.003G410500	169.0	217.0	568.0	838.0	306.0	226.0
Sobic.003G359100	3.0	159.0	2.0	0.6	783.0	3.0
Sobic.003G096000	162.0	335.0	712.0	505.0	116.0	216.0
Sobic.001G433700	75.0	106.0	168.0	180.0	75.0	85.0
Sobic.003G036200	1.0	139.0	5.0	0.6	887.0	0.5
Sobic.010G023800	58.0	177.0	113.0	254.0	91.0	70.0
Sobic.006G275800	85.0	84.0	225.0	133.0	151.0	107.0
Sobic.004G236300	95.0	222.0	144.0	184.0	186.0	110.0
Sobic.010G147500	8.0	4.0	18.0	3.0	6.0	12.0
Sobic.007G166300	27.0	107.0	11.0	4.0	783.0	33.0
Sobic.001G519800	28.0	215.0	2.0	2.0	2911.0	30.0
Sobic.006G011200	167.0	147.0	779.0	162.0	105.0	198.0
Sobic.002G324400	11.0	69.0	16.0	2.0	291.0	8.0
Sobic.001G523800	16.0	14.0	28.0	15.0	12.0	16.0
Sobic.002G279700	64.0	96.0	114.0	113.0	162.0	75.0
Sobic.002G223500	169.0	83.0	380.0	587.0	63.0	188.0
Sobic.004G246200	49.0	87.0	178.0	152.0	64.0	47.0
Sobic.009G143100	36.0	287.0	7.0	2.0	3926.0	33.0
Sobic.006G073500	11.0	660.0	10.0	3.0	5767.0	13.0
Sobic.004G074000	4.0	4.0	3.0	3.0	10.0	3.0
Sobic.006G249400	27.0	12.0	23.0	534.0	538.0	44.0
Sobic.002G189400	39.0	36.0	53.0	50.0	27.0	37.0
Sobic.009G064400	0	1.0	0	4.0	2.0	0
Sobic.005G206601	0	0	0	80.0	2.0	0
Sobic.009G012300	1.0	3.0	28.0	0	0	0
Sobic.009G132900	7.0	391.0	570.0	9.0	8404.0	11.0
Sobic.009G030800	11.0	11.0	15.0	4.0	24.0	9.0
Sobic.009G004100	19.0	20.0	26.0	4.0	154.0	19.0
Sobic.009G052200	64.0	34.0	392.0	108.0	24.0	88.0
Sobic.010G023700	101.0	187.0	177.0	405.0	476.0	122.0
Sobic.008G133600	31.0	21.0	28.0	33.0	32.0	43.0
Sobic.002G317600	243.0	69.0	352.0	90.0	84.0	246.0
Sobic.008G116000	42.0	32.0	80.0	44.0	48.0	52.0
Sobic.002G272500	407.0	305.0	735.0	257.0	235.0	612.0
Sobic.001G485800	138.0	106.0	118.0	311.0	109.0	131.0
Sobic.004G326900	128.0	51.0	60.0	27.0	25.0	106.0
Sobic.001G195100	0	14.0	0	14.0	10.0	0
Sobic.009G181800	42.0	88.0	49.0	207.0	27.0	45.0
Sobic.003G327800	128.0	25.0	24.0	35.0	76.0	109.0
Sobic.001G024200	56.0	28.0	9.0	28.0	19.0	66.0
Sobic.002G165140	18.0	33.0	17.0	50.0	23.0	19.0
Sobic.010G179700	66.0	63.0	128.0	66.0	34.0	74.0
Sobic.003G055300	35.0	182.0	19.0	1.0	809.0	42.0
Sobic.005G126800	60.0	46.0	27.0	64.0	24.0	70.0
Sobic.004G269700	11.0	9.0	10.0	23.0	6.0	12.0
Sobic.001G069700	110.0	111.0	27.0	27.0	42.0	116.0
Sobic.010G092200	15.0	2.0	5.0	36.0	11.0	17.0
Sobic.002G391200	0	0	0	3.0	0	0
Sobic.002G339732	11.0	0.9	7.0	0	0	6.0
Sobic.002G383900	19.0	9.0	13.0	36.0	9.0	23.0
Sobic.004G237600	14.0	51.0	18.0	55.0	16.0	10.0
Sobic.003G357100	32.0	26.0	30.0	56.0	12.0	32.0
Sobic.002G141100	0	16.0	0	0	53.0	0
Sobic.005G197100	117.0	156.0	147.0	130.0	83.0	133.0
Sobic.004G344100	1.0	50.0	19.0	0	104.0	0.8
Sobic.009G188900	37.0	13.0	33.0	10.0	7.0	36.0
Sobic.001G436100	37.0	15.0	23.0	25.0	13.0	42.0
Sobic.002G256100	18.0	13.0	0	15.0	74.0	16.0
Sobic.001G196300	0	5.0	5.0	55.0	7.0	0
Sobic.010G212600	21.0	27.0	0	0	7.0	14.0
Sobic.002G207900	0	28.0	0	1.0	130.0	0
Sobic.004G064000	54.0	71.0	2.0	0	26.0	53.0
Sobic.004G342000	73.0	8.0	37.0	0	13.0	60.0
Sobic.002G090900	0	0	0	11.0	0	0
Sobic.004G260400	16.0	30.0	24.0	23.0	20.0	19.0
Sobic.001G111700	1.0	59.0	0.6	11.0	34.0	2.0
Sobic.002G140700	108.0	120.0	49.0	80.0	94.0	105.0
Sobic.010G093300	0	0	0	39.0	6.0	0
Sobic.002G280500	3.0	1.0	16.0	0.8	22.0	3.0
Sobic.010G037600	0.6	22.0	2.0	0	64.0	0.5
Sobic.001G135600	76.0	11.0	13.0	0	5.0	55.0
Sobic.008G077800	3.0	301.0	0	33.0	74.0	5.0
Sobic.009G048100	0	170.0	0	393.0	22.0	0
Sobic.003G176000	51.0	31.0	40.0	25.0	22.0	54.0
Sobic.002G192700	0	4.0	0.7	0	58.0	0
Sobic.010G015200	113.0	241.0	177.0	172.0	84.0	125.0
Sobic.003G129900	40.0	160.0	82.0	151.0	58.0	56.0
Sobic.004G297500	57.0	20.0	25.0	3.0	27.0	51.0
Sobic.006G058900	100.0	308.0	139.0	298.0	127.0	117.0
Sobic.007G130600	121.0	73.0	115.0	115.0	80.0	120.0
Sobic.009G027000	78.0	121.0	86.0	119.0	67.0	55.0
Sobic.002G390200	3.0	2.0	3.0	1.0	1.0	2.0
Sobic.001G025800	15.0	7.0	12.0	4.0	10.0	12.0
Sobic.004G297400	14.0	13.0	9.0	3.0	4.0	14.0
Sobic.006G258700	9.0	22.0	5.0	5.0	170.0	7.0
Sobic.001G378800	100.0	162.0	155.0	162.0	60.0	131.0
Sobic.004G202100	50.0	62.0	49.0	81.0	44.0	50.0
Sobic.001G219300	440.0	771.0	995.0	1333.0	746.0	725.0
Sobic.005G106900	8.0	3.0	12.0	3.0	2.0	7.0
Sobic.002G324000	0	3.0	0	3.0	0	0
Sobic.004G132600	10.0	4.0	3.0	3.0	6.0	9.0
Sobic.006G041266	38.0	38.0	26.0	27.0	14.0	44.0
Sobic.002G065200	25.0	20.0	6.0	5.0	69.0	20.0
Sobic.004G078000	74.0	185.0	159.0	189.0	101.0	104.0
Sobic.007G074500	108.0	83.0	270.0	184.0	99.0	144.0
Sobic.004G058600	185.0	115.0	579.0	134.0	56.0	200.0
Sobic.003G337400	0.6	6.0	0	7.0	5.0	1.0
Sobic.001G215300	10.0	1.0	8.0	0	12.0	9.0
Sobic.004G282700	49.0	76.0	97.0	151.0	59.0	52.0
Sobic.006G097800	3.0	0.6	0	0	2.0	1.0
Sobic.001G500100	6.0	0.5	4.0	1.0	6.0	8.0
Sobic.010G055600	12.0	13.0	25.0	21.0	12.0	15.0
Sobic.006G237100	34.0	21.0	32.0	17.0	61.0	38.0
Sobic.005G014700	36.0	39.0	38.0	31.0	106.0	39.0
Sobic.003G306100	78.0	190.0	125.0	197.0	101.0	75.0
Sobic.004G023900	89.0	87.0	150.0	156.0	119.0	96.0
Sobic.002G133100	30.0	42.0	15.0	57.0	43.0	30.0
Sobic.007G043200	23.0	12.0	20.0	6.0	14.0	20.0
Sobic.003G360700	39.0	37.0	6.0	17.0	66.0	26.0
Sobic.001G250200	0.6	19.0	0.7	5.0	34.0	0.9
Sobic.006G066400	0.9	22.0	3.0	0	19.0	0
Sobic.003G234200	0	68.0	0	13.0	145.0	0
Sobic.009G015800	272.0	158.0	178.0	83.0	60.0	223.0
Sobic.004G341900	45.0	19.0	13.0	22.0	25.0	34.0
Sobic.006G278500	38.0	19.0	26.0	31.0	18.0	40.0
Sobic.002G325300	61.0	83.0	122.0	58.0	67.0	58.0
Sobic.002G339500	20.0	31.0	24.0	103.0	51.0	21.0
Sobic.010G231600	33.0	32.0	7.0	0	25.0	28.0
Sobic.002G218500	94.0	99.0	93.0	94.0	118.0	105.0
Sobic.003G152900	209.0	336.0	228.0	361.0	175.0	230.0
Sobic.006G148800	51.0	831.0	6.0	314.0	70.0	73.0
Sobic.007G142200	77.0	21.0	19.0	0	44.0	79.0
Sobic.004G225200	53.0	55.0	30.0	377.0	188.0	45.0
Sobic.006G034300	8.0	0.8	87.0	0.5	0	2.0
Sobic.009G239301	167.0	33.0	138.0	13.0	12.0	159.0
Sobic.001G491000	31.0	139.0	36.0	72.0	553.0	27.0
Sobic.006G126300	11.0	81.0	171.0	207.0	150.0	22.0
Sobic.001G111000	135.0	76.0	6.0	176.0	25.0	188.0
Sobic.008G132700	615.0	541.0	333.0	702.0	253.0	629.0
Sobic.008G161700	65.0	105.0	106.0	46.0	88.0	66.0
Sobic.001G096300	16.0	12.0	11.0	16.0	13.0	19.0
Sobic.006G188200	2.0	5.0	5.0	1.0	13.0	1.0
Sobic.006G029700	50.0	47.0	86.0	41.0	32.0	43.0
Sobic.004G247000	100.0	539.0	13.0	776.0	659.0	107.0
Sobic.010G214900	12.0	65.0	41.0	88.0	43.0	7.0
Sobic.002G309400	88.0	45.0	87.0	112.0	35.0	104.0
Sobic.001G365200	75.0	71.0	123.0	315.0	77.0	99.0
Sobic.003G367500	4.0	69.0	3.0	0	177.0	2.0
Sobic.003G443400	3.0	5.0	169.0	5.0	2.0	3.0
Sobic.006G135600	981.0	1794.0	1679.0	989.0	1353.0	855.0
Sobic.004G053700	9.0	8.0	4.0	3.0	24.0	7.0
Sobic.010G001600	136.0	47.0	57.0	26.0	39.0	78.0
Sobic.004G126000	21.0	15.0	27.0	16.0	12.0	20.0
Sobic.010G060300	21.0	32.0	4.0	12.0	54.0	29.0
Sobic.001G243100	282.0	537.0	628.0	2491.0	662.0	325.0
Sobic.001G496300	115.0	63.0	54.0	50.0	52.0	122.0
Sobic.007G141200	7.0	39.0	7.0	260.0	94.0	28.0
Sobic.004G183600	8.0	21.0	11.0	42.0	33.0	8.0
Sobic.007G089900	0	4.0	8.0	66.0	4.0	0
Sobic.004G220400	35.0	334.0	86.0	508.0	102.0	22.0
Sobic.003G352300	35.0	33.0	117.0	159.0	10.0	60.0
Sobic.002G005600	63.0	61.0	60.0	55.0	197.0	61.0
Sobic.003G393900	556.0	782.0	1085.0	1258.0	226.0	748.0
Sobic.004G113100	41.0	12.0	15.0	34.0	19.0	48.0
Sobic.005G031000	62.0	41.0	80.0	40.0	36.0	78.0
Sobic.001G282300	24.0	5.0	12.0	5.0	2.0	21.0
Sobic.009G034600	66.0	82.0	32.0	57.0	223.0	48.0
Sobic.005G103500	269.0	77.0	642.0	13.0	6.0	286.0
Sobic.005G107900	0	0	0	1254.0	0	0
Sobic.010G077400	9.0	8.0	6.0	6.0	4.0	10.0
Sobic.006G243200	21.0	17.0	37.0	50.0	116.0	19.0
Sobic.005G113300	280.0	483.0	403.0	889.0	215.0	376.0
Sobic.006G105900	9.0	187.0	0	1.0	2137.0	16.0
Sobic.002G113800	159.0	158.0	247.0	222.0	121.0	162.0
Sobic.001G458800	227.0	372.0	278.0	433.0	173.0	254.0
Sobic.008G039900	105.0	172.0	94.0	230.0	121.0	111.0
Sobic.002G356400	155.0	242.0	282.0	236.0	123.0	204.0
Sobic.008G080400	481.0	3.0	11.0	0	1003.0	568.0
Sobic.002G065500	0	0	0	0	0	0
Sobic.007G068300	848.0	12.0	15.0	0	1.0	1283.0
Sobic.001G017700	27.0	20.0	26.0	23.0	11.0	29.0
Sobic.005G092500	0	0	0	0	0	0
Sobic.006G109100	85.0	77.0	182.0	16.0	38.0	106.0
Sobic.001G148900	126.0	544.0	129.0	601.0	183.0	123.0
Sobic.004G055200	278.0	462.0	703.0	558.0	440.0	351.0
Sobic.008G012400	15.0	53.0	29.0	12.0	127.0	15.0
Sobic.004G205100	489.0	655.0	1796.0	1428.0	178.0	717.0
Sobic.005G026100	38.0	55.0	51.0	45.0	35.0	28.0
Sobic.007G032000	99.0	147.0	144.0	78.0	130.0	97.0
Sobic.003G241500	357.0	516.0	170.0	1188.0	406.0	339.0
Sobic.004G272100	11.0	411.0	0	0.9	1220.0	15.0
Sobic.010G026925	162.0	321.0	573.0	333.0	411.0	239.0
Sobic.004G349000	65.0	37.0	30.0	31.0	17.0	46.0
Sobic.010G009300	59.0	137.0	69.0	259.0	105.0	70.0
Sobic.004G055700	87.0	80.0	137.0	210.0	21.0	109.0
Sobic.010G160700	0	136.0	0	1.0	7189.0	0
Sobic.007G165800	78.0	117.0	31.0	0	105.0	59.0
Sobic.003G336000	218.0	346.0	547.0	452.0	230.0	302.0
Sobic.007G068100	278.0	348.0	469.0	510.0	255.0	346.0
Sobic.008G179900	111.0	155.0	154.0	596.0	380.0	125.0
Sobic.007G009100	34.0	26.0	78.0	57.0	13.0	42.0
Sobic.004G335500	3.0	39.0	95.0	1.0	1467.0	6.0
Sobic.005G136300	0	0	0	1.0	0	0
Sobic.006G000100	95.0	174.0	8.0	368.0	176.0	168.0
Sobic.004G155800	292.0	179.0	350.0	165.0	334.0	274.0
Sobic.003G239900	914.0	297.0	894.0	486.0	257.0	795.0
Sobic.010G020800	58.0	51.0	149.0	33.0	67.0	40.0
Sobic.006G259700	33.0	78.0	25.0	562.0	84.0	38.0
Sobic.005G100800	13.0	15.0	95.0	321.0	22.0	14.0
Sobic.005G110541	179.0	127.0	302.0	1865.0	235.0	177.0
Sobic.001G243200	45.0	185.0	50.0	229.0	264.0	40.0
Sobic.006G004500	83.0	83.0	122.0	54.0	42.0	81.0
Sobic.002G101300	47.0	61.0	106.0	158.0	20.0	70.0
Sobic.001G059100	13.0	16.0	5.0	70.0	17.0	18.0
Sobic.001G501600	77.0	16.0	49.0	30.0	12.0	88.0
Sobic.006G232400	11.0	4.0	15.0	1.0	16.0	8.0
Sobic.006G173600	32.0	26.0	21.0	17.0	26.0	34.0
Sobic.004G182800	58.0	42.0	89.0	45.0	59.0	57.0
Sobic.007G140700	31.0	91.0	154.0	17.0	170.0	23.0
Sobic.004G218100	259.0	580.0	20.0	0	17.0	216.0
Sobic.004G288500	3.0	2.0	1.0	14.0	9.0	2.0
Sobic.001G418100	73.0	349.0	254.0	1116.0	204.0	115.0
Sobic.004G037600	9.0	13.0	3.0	14.0	25.0	5.0
Sobic.006G251800	23.0	21.0	66.0	47.0	21.0	23.0
Sobic.007G187100	0	0	153.0	0	0	0
Sobic.005G136600	0	0	0	0	0	0
Sobic.007G023400.3	0	0	0	0	0	0
Sobic.010G052200	114.0	270.0	107.0	558.0	90.0	69.0
Sobic.003G108800	22.0	21.0	16.0	17.0	34.0	20.0
Sobic.004G071000	8.0	40.0	2.0	137.0	22.0	11.0
Sobic.010G105800	30.0	10.0	27.0	28.0	13.0	14.0
Sobic.003G360000	3.0	14.0	9.0	47.0	3.0	6.0
Sobic.009G157100	18.0	18.0	6.0	2.0	9.0	9.0
Sobic.001G365600	46.0	39.0	35.0	47.0	37.0	49.0
Sobic.007G172300	135.0	226.0	209.0	208.0	108.0	170.0
Sobic.009G251600	47.0	40.0	37.0	16.0	9.0	49.0
Sobic.003G218400	94.0	160.0	150.0	245.0	63.0	101.0
Sobic.003G072300	498.0	855.0	1321.0	859.0	408.0	601.0
